# Intron-lariat spliceosomes convert lariats to true circles: implications for intron transposition

**DOI:** 10.1101/2024.03.26.586863

**Authors:** Manuel Ares, Haller Igel, Sol Katzman, John P. Donohue

## Abstract

Rare, full length circular intron RNAs distinct from lariats have been reported in several species, but their biogenesis is not understood. We envision and test a hypothesis for their formation using *Saccharomyces cerevisiae*, documenting full length and novel processed circular RNAs from multiple introns. Evidence implicates a previously undescribed catalytic activity of the intron-lariat spliceosome (ILS) in which the 3’-OH of the lariat tail (with optional trimming and adenylation by the nuclear 3’ processing machinery) attacks the branch, joining the intron 3’ end to the 5’ splice site in a 3’-5’ linked circle. Human U2 and U12 spliceosomes produce analogous full length and processed circles. Post-splicing catalytic activity of the spliceosome may promote intron transposition during eukaryotic genome evolution.
