## Supplementary material for "Intron-lariat spliceosomes convert lariats to true circles: implications for intron transposition": Zipfile_ALL_suppl_Tables&Text: Supplemental_Table_S2.xlsx

### Sheet: TRL1_circles
library	cGFP spike	cGFP reads	# cells	reads	cells/-circ	circ/10^5 cells	intron
trl1D_TRL1	1 molecule/100 cells	298	29810	1	29810	3	ACT1
trl1D_10x-tRNA	1 molecule/100 cells	757	75732	4	18933	5	ACT1
trl1D_TRL1	1 molecule/100 cells	298	29810	2	14905	7	ARF2
trl1D_10x-tRNA	1 molecule/100 cells	757	75732	10	7573	13	ARF2
trl1D_TRL1	1 molecule/100 cells	298	29810	4	7452	13	ECM33
trl1D_10x-tRNA	1 molecule/100 cells	757	75732	5	15146	7	ECM33
trl1D_TRL1	1 molecule/100 cells	298	29810	0	298097	0	EFB1
trl1D_10x-tRNA	1 molecule/100 cells	757	75732	0	757322	0	EFB1
trl1D_TRL1	1 molecule/100 cells	298	29810	4	7452	13	GLC7
trl1D_10x-tRNA	1 molecule/100 cells	757	75732	0	757322	0	GLC7
trl1D_TRL1	1 molecule/100 cells	298	29810	2	14905	7	RPL17B
trl1D_10x-tRNA	1 molecule/100 cells	757	75732	9	8415	12	RPL17B
trl1D_TRL1	1 molecule/100 cells	298	29810	63	473	211	RPL19A
trl1D_10x-tRNA	1 molecule/100 cells	757	75732	98	773	129	RPL19A
trl1D_TRL1	1 molecule/100 cells	298	29810	15	1987	50	RPL24B
trl1D_10x-tRNA	1 molecule/100 cells	757	75732	46	1646	61	RPL24B
trl1D_TRL1	1 molecule/100 cells	298	29810	10	2981	34	RPL34A
trl1D_10x-tRNA	1 molecule/100 cells	757	75732	9	8415	12	RPL34A
trl1D_TRL1	1 molecule/100 cells	298	29810	23	1296	77	RPP1B
trl1D_10x-tRNA	1 molecule/100 cells	757	75732	49	1546	65	RPP1B
trl1D_TRL1	1 molecule/100 cells	298	29810	2	14905	7	RPS6B
trl1D_10x-tRNA	1 molecule/100 cells	757	75732	15	5049	20	RPS6B
