## Supplementary material for "Intron-lariat spliceosomes convert lariats to true circles: implications for intron transposition": Zipfile_ALL_suppl_Tables&Text: Supplemental_Table_S3.xlsx

### Sheet: spp382-1_untreatedvtreatedDBR1,
strain	intron	treatment	C-un	L-un	TUB3-un	treatment	C-dbr	L-dbr	TUB3-dbr	treatment	C-rnr	L-rnr	TUB3-rnr
382x	ARF2	log	72	139	21506	dbr	91	0	14031	rnr	53	167	487
382x	ECM33	log	1083	208	21506	dbr	1275	0	14031	rnr	383	443	487
382x	EFB1	log	529	688	21506	dbr	753	5	14031	rnr	125	2350	487
382x	RPL17B	log	205	131	21506	dbr	114	0	14031	rnr	57	221	487
382x	RPP1B	log	40	63	21506	dbr	17	1	14031	rnr	66	907	487
382x	RPS6B	log	1651	1025	21506	dbr	1415	0	14031	rnr	577	1995	487
