## Supplementary material for "Intron-lariat spliceosomes convert lariats to true circles: implications for intron transposition": Zipfile_ALL_suppl_Tables&Text: Supplemental_Table_S4.xlsx

### Sheet: Splicing_Termination_Mutants
intron	wt-rep1	wt-rep1_GFP	wt-rep2	wt-rep2_GFP	spp382-rep1	spp382-rep1_GFP	SPP382 oddsratio, pval	spp382-rep2	spp382-rep2_GFP	U6-wt	U6-wt_GFP	U6-mut	U6-mut_GFP	U6 oddsratio, pval	prp43-wt	prp43-wt_GFP	prp43-mut	prp43-mut_GFP	PRP43 oddsratio, pval
ARF2	1	205	2	466	72	411	33, <0.0001	46	229	2	508	4	482	1.9, 0.44	4	339	4	161	2.1, 0.28
ECM33	2	205	6	466	1433	411	250, <0.0001	1034	229	16	508	222	482	14.2, <0.0001	158	339	184	161	2.45, <0.0001
EFB1	2	205	5	466	867	411	179, <0.0001	636	229	1	508	64	482	45.2, <0.0001	63	339	26	161	0.77, 0.38
GLC7	0	205	0	466	93	411	212, <0.0001	71	229	3	508	1	482	0.45, 0.62	3	339	2	161	1.4, 0.66
RPL17B	1	205	3	466	368	411	119, <0.0001	305	229	4	508	50	482	11.8, <0.0001	15	339	18	161	2.53, 0.012
RPL19A	20	205	64	466	529	411	9.4, <0.0001	335	229	41	508	177	482	4.6, <0.0001	72	339	92	161	2.69, <0.0001
RPL24B	15	205	36	466	34	411	1.1, 0.80	15	229	25	508	37	482	1.6, 0.12	21	339	12	161	1.2, 0.7
RPL34A	3	205	14	466	216	411	17, <0.0001	174	229	16	508	36	482	2.4, 0.004	29	339	6	161	0.44, 0.09
RPP1B	21	205	30	466	344	411	13, <0.0001	221	229	24	508	41	482	1.8, 0.03	41	339	17	161	0.87, 0.77
RPS6B	0	205	5	466	1414	411	292, <0.0001	1056	229	8	508	221	482	27.5, <0.0001	88	339	157	161	3.76, <0.0001
