## Supplementary material for "Intron-lariat spliceosomes convert lariats to true circles: implications for intron transposition": Zipfile_ALL_suppl_Tables&Text: Supplemental_Table_S5.xlsx

### Sheet: RRP6_Fishers_Exact
sum of replicates: WT v rrp6D, three introns, RPP1B and RPL24B are down, RPL19A is unchanged
Data analyzed	GFP	RPP1B	Total		Data analyzed	GFP	RPL24B	Total		Data analyzed	GFP	RPL19A	Total
wt-sum	671	55	726		wt-sum	671	51	722		wt-sum	671	84	755
rrp6-sum	1065	23	1088		rrp6-sum	1065	39	1104		rrp6-sum	1065	138	1203
Total	1736	78	1814		Total	1736	90	1826		Total	1736	222	1958
Test	Fisher's exact test				Test	Fisher's exact test				Test	Fisher's exact test
P value	<0.0001				P value	0.0008				P value	0.8266
P value summary	****				P value summary	***				P value summary	ns
One- or two-sided	Two-sided				One- or two-sided	Two-sided				One- or two-sided	Two-sided
Statistically significant (P < 0.05)?	Yes				Statistically significant (P < 0.05)?	Yes				Statistically significant (P < 0.05)?	No
Odds ratio	0.2669				Odds ratio	0.4818				Odds ratio	1.033
Reciprocal of odds ratio	3.747				Reciprocal of odds ratio	2.076				Reciprocal of odds ratio	0.9681
4 combinations between individual replicates (1v1, 1v2, 2v1, and 2v2). 4/4 are significant for RPP1B, 3/4 for RPL24B
wt-rrp-1v1
Data analyzed	GFP	RPP1B	Total		Data analyzed	GFP	RPL24B	Total
wt-rep1	205	21	226		wt-rep1	205	15	220
rrp6-rep1	527	16	543		rrp6-rep1	527	22	549
Total	732	37	769		Total	732	37	769
Test	Fisher's exact test				Test	Fisher's exact test
P value	0.0006				P value	0.1339
P value summary	***				P value summary	ns
One- or two-sided	Two-sided				One- or two-sided	Two-sided
Statistically significant (P < 0.05)?	Yes				Statistically significant (P < 0.05)?	No
Odds ratio	0.2964				Odds ratio	0.5705
Reciprocal of odds ratio	3.374				Reciprocal of odds ratio	1.753
wt-rrp-1v2
Data analyzed	GFP	RPP1B	Total		Data analyzed	GFP	RPL24B	Total
wt-rep1	205	21	226		wt-rep1	205	15	220
rrp6-rep2	538	7	545		rrp6-rep2	538	17	555
Total	743	28	771		Total	743	32	775
Test	Fisher's exact test				Test	Fisher's exact test
P value	<0.0001				P value	0.026
P value summary	****				P value summary	*
One- or two-sided	Two-sided				One- or two-sided	Two-sided
Statistically significant (P < 0.05)?	Yes				Statistically significant (P < 0.05)?	Yes
Odds ratio	0.127				Odds ratio	0.4318
Reciprocal of odds ratio	7.873				Reciprocal of odds ratio	2.316
wt-rrp-2v1
Data analyzed	GFP	RPP1B	Total		Data analyzed	GFP	RPL24B	Total
wt-rep2	466	34	500		wt-rep2	466	36	502
rrp6-rep1	527	16	543		rrp6-rep1	527	22	549
Total	993	50	1043		Total	993	58	1051
Test	Fisher's exact test				Test	Fisher's exact test
P value	0.0053				P value	0.03
P value summary	**				P value summary	*
One- or two-sided	Two-sided				One- or two-sided	Two-sided
Statistically significant (P < 0.05)?	Yes				Statistically significant (P < 0.05)?	Yes
Odds ratio	0.4161				Odds ratio	0.5452
Reciprocal of odds ratio	2.403				Reciprocal of odds ratio	1.834
wt-rrp-2v2
Data analyzed	GFP	RPP1B	Total		Data analyzed	GFP	RPL24B	Total
wt-rep2	466	34	500		wt-rep2	466	36	502
rrp6-rep2	538	7	545		rrp6-rep2	538	17	555
Total	1004	41	1045		Total	1004	53	1057
Test	Fisher's exact test				Test	Fisher's exact test
P value	<0.0001				P value	0.0028
P value summary	****				P value summary	**
One- or two-sided	Two-sided				One- or two-sided	Two-sided
Statistically significant (P < 0.05)?	Yes				Statistically significant (P < 0.05)?	Yes
Odds ratio	0.1883				Odds ratio	0.409
Reciprocal of odds ratio	5.31				Reciprocal of odds ratio	2.445

### Sheet: Data_Fig5_Histogram
BPsequence:	RPL19A_pos	RPL19A_ct	ARF2_pos	ARF2_ct	RPS6B_pos	RPS6B_ct	ECM33_pos	ECM33_ct	GLC7_pos	GLC7_ct	EFB1_pos	EFB1_ct	RPL17B_pos	RPL17B_ct	RPL34A_pos	RPL34A_ct	RPP1B_pos	RPP1B_ct	RPL24B_pos	RPL24B_ct
A	491	507.87	314	1388	329	5480	305	513	494	756	331	6643.62	282	1118	343	6983.82	242	357.21	326	2199
BP-A=0	492	14.58	315	41	330	5147	306	7	495	5	332	9462	283	284	344	99.63	243	391	327	126
C1	493	0	316	0	331	0	307	0	496	0	333	0	284	0	345	55.89	244	0	328	0
2	494	0	317	0	332	0	308	0	497	0	334	0	285	0	346	0	245	0	329	0
3	495	0	318	0	333	0	309	0	498	0	335	0	286	0	347	656.1	246	0	330	0
4	496	0	319	0	334	0	310	0	499	5	336	0	287	0	348	0	247	0	331	0
5	497	0	320	0	335	0	311	0	500	0	337	0	288	0	349	0	248	0	332	0
6	498	0	321	0	336	0	312	0	501	0	338	0	289	0	350	0	249	0	333	0
7	499	0	322	0	337	0	313	0	502	0	339	0	290	0	351	0	250	0	334	0
8	500	0	323	0	338	0	314	0	503	0	340	0	291	0	352	0	251	0	335	0
9	501	0	324	0	339	0	315	0	504	0	341	0	292	0	353	0	252	0	336	0
10	502	0	325	0	340	0	316	0	505	0	342	0	293	0	354	0	253	0	337	0
11	503	0	326	0	341	0	317	0	506	0	343	0	294	0	355	0	254	0	338	0
12	504	0	327	0	342	0	318	0	507	0	344	0	295	0	356	0	255	0	339	0
13	505	0	328	0	343	0	319	0	508	0	345	0	296	0	357	0	256	0	340	5
14	506	1139.67	329	0	344	0	320	0	509	0	346	0	297	0	358	0	257	0	341	5
15			330	0	345	0	321	0	510	0	347	0	298	0	359	0	258	34	342	0
16			331	0	346	0	322	0	511	0	348	0	299	12	360	53.46	259	61	343	0
17			332	175	347	0	323	0	512	0	349	0	300	0	361	0	260	10	344	5
18					348	0	324	5	513	15	350	0	301	0	362	14.58	261	7	345	0
19					349	0	325	0	514	7	351	0	302	0	363	0	262	66	346	0
20					350	24	326	0	515	17	352	51	303	63	364	0	263	7	347	15
21					351	39	327	63	516	12	353	32	304	27	365	111.78	264	39	348	27
22					352	3373	328	131	517	19	354	63	305	78	366	75.33	265	102	349	0
23							329	629	518	39	355	34	306	51	367	0	266	19	350	0
24							330	2654	519	27	356	0	307	29	368	0	267	0	351	0
25									520	15	357	24	308	0	369	0	268	7	352	0
26									521	0	358	0	309	0	370	0	269	0	353	0
27									522	12	359	0	310	10	371	0	270	5	354	0
28									523	19	360	90	311	12	372	0	271	0	355	0
29									524	5	361	39	312	0	373	0	272	0	356	0
30									525	17	362	0	313	15	374	0	273	0	357	0
31											363	87	314	22	375	0	274	0	358	0
32											364	151	315	66	376	0	275	0	359	0
33											365	474	316	141	377	0	276	0	360	0
34											366	1062	317	323	378	0	277	0	361	0
35															379	0	278	0	362	0
36															380	0	279	0	363	0
37															381	0	280	0	364	0
38															382	0	281	0	365	0
39															383	0	282	0	366	0
40															384	0	283	0	367	0
41															385	0	284	0	368	0
42															386	0	285	0	369	0
43															387	0	286	0	370	0
44															388	0	287	0	371	0
45															389	0	288	0	372	0
46															390	0	289	0	373	0
47															391	0	290	0	374	0
48															392	0	291	0	375	0
49															393	0	292	0	376	0
50															394	0	293	0	377	0
51															395	0	294	0	378	0
52															396	43.74	295	0	379	0
53															397	191.97	296	0	380	0
54																	297	0	381	0
55																	298	15	382	0
56																	299	10	383	0
57																	300	194	384	0
58																	301	233	385	2
59																			386	0
60																			387	0
61																			388	0
62																			389	7
63																			390	7
64																			391	0
65																			392	15
