## Supplementary material for "Intron-lariat spliceosomes convert lariats to true circles: implications for intron transposition": Zipfile_ALL_suppl_Tables&Text: Supplemental_Table_S7.xlsx

### Sheet: Yeast_Strains
stock name	strain name	genotype	source	publication
BY4741	BY4741	MATa, his3Δ1, leu2Δ0, met15Δ0, ura3Δ0	Open Biosystems	10.1038/nature00935
BY4741, rrp6Δ	BY4741, rrp6Δ	MATa, his3Δ1, leu2Δ0, met15Δ0, ura3Δ0, rrp6::KanMX4	Open Biosystems	10.1038/nature00935
BY4741, trf4Δ	BY4741, trf4Δ	MATa, his3Δ1, leu2Δ0, met15Δ0, ura3Δ0, trf4::KanMX4	Open Biosystems	10.1038/nature00935
BY4741, trf5Δ	BY4741, trf5Δ	MATa, his3Δ1, leu2Δ0, met15Δ0, ura3Δ0, trf5::KanMX4	Open Biosystems	10.1038/nature00935
BY4741, drn1Δ	BY4741, drn1Δ	MATa, his3Δ1, leu2Δ0, met15Δ0, ura3Δ0, drn1::KanMX4	Open Biosystems	10.1038/nature00935
BY4742, dbr1Δ	BY4742, dbr1Δ	MATalpha, his3Δ1, leu2Δ0, lys2Δ0, ura3Δ0, dbr1::KanMX4	Open Biosystems	10.1038/nature00935
spp382-1	spp382-1	MAT?, his3Δ1, leu2Δ0, ura3Δ0, trp1-289, spp382::KanMX6, YCpLac111(LEU2)-spp382-1	Brian Rymond	https://doi.org/10.1073/pnas.0603188103
spp382-1, CEF1:TAPS	spp382-1, CEF1:TAPS	MAT?, his3Δ1, leu2Δ0, ura3Δ0, trp1-289, spp382::KanMX6, CEF1:TAPS(SkHIS3MX6), YCpLac111(LEU2)-spp382-1	this work
YJH709	trl1Δ; TRL1, 10Δi-tRNA	MATa, leu2-3,112, trp1-1, can1-100, ura3-1, ade2-1, his3-11,15, trl1::KanMX6, pRS416(URA3)-TRL1, pAG424(LEU2)-10X-tRNA	Jay Hesselberth	https://10.1261/rna.061788.117
YJH709-(5FOAr)	trl1Δ; 10Δi-tRNA	MATa, leu2-3,112, trp1-1, can1-100, ura3-1, ade2-1, his3-11,15, trl1::KanMX6, pAG424(LEU2)-10X-tRNA	Jay Hesselberth	https://10.1261/rna.061788.117
YHM118	YHM118	MATa, ade2, his3, leu2, trp1, lys2, snr20::LYS2, snr6::LEU2, ura3, pRS316(URA3)-U2U6	Hiten Madhani	https://doi.org/10.1093/genetics/137.3.677
YHM118-(5FOAr) HIS3-U2,TRP1-U6	SNR6Δ; SNR6	MATa, ade2, his3, leu2, trp1, lys2, snr20::LYS2, snr6::LEU2, ura3, pRS313(HIS3)-U2, pSE358(TRP1)-SNR6	this work, U6 plasmid from Klaus Nielsen, Staley lab	https://doi.org/10.1101/gad.328294.119
YHM118-(5FOAr) HIS3-U2,TRP1-U6Δ5	SNR6Δ; SNR6Δ5	MATa, ade2, his3, leu2, trp1, lys2, snr20::LYS2, snr6::LEU2, ura3, pRS313(HIS3)-U2, pSE358(TRP1)-SNR6Δ5	this work, U6 plasmid from Klaus Nielsen, Staley lab	https://doi.org/10.1101/gad.328294.119
yJPS568	prp43Δ; PRP43	MATa, his3Δ, leu2Δ, met15Δ0, ura3Δ, prp43::KanMX4, pRS315(LEU2)-PRP43	Klaus Nielsen, Staley lab	https://doi.org/10.1128/MCB.26.2.513-522.2006
yJPS575	prp43Δ; prp43-Q423N	MATa, his3Δ, leu2Δ, met15Δ0, ura3Δ, prp43::KanMX4, pRS315(LEU2)-prp43-Q423N	Klaus Nielsen, Staley lab	https://doi.org/10.1128/MCB.26.2.513-522.2006

### Sheet: Plasmid_Sequences
LOCUS pGFP_finite_TZ18 4042 bp DNA circular 25-FEB-2024
DEFINITION .
ACCESSION
VERSION
SOURCE .
ORGANISM .
COMMENT
COMMENT ApEinfo:methylated:1
FEATURES Location/Qualifiers
misc_feature 236..248
/locus_tag="T7 promoter"
/label="T7 promoter"
/ApEinfo_label="T7 promoter"
/ApEinfo_fwdcolor="cyan"
/ApEinfo_revcolor="green"
/ApEinfo_graphicformat="arrow_data {{0 1 2 0 0 -1} {} 0}
width 5 offset 0"
misc_feature 1297..1455
/locus_tag="5' ss and 5' half intron"
/label="5' ss and 5' half intron"
/ApEinfo_label="5' ss and 5' half intron"
/ApEinfo_fwdcolor="cyan"
/ApEinfo_revcolor="green"
/ApEinfo_graphicformat="arrow_data {{0 1 2 0 0 -1} {} 0}
width 5 offset 0"
misc_feature 1465..1494
/locus_tag="polylinker-downstream"
/label="polylinker-downstream"
/ApEinfo_label="polylinker-downstream"
/ApEinfo_fwdcolor="#c25fff"
/ApEinfo_revcolor="green"
/ApEinfo_graphicformat="arrow_data {{0 1 2 0 0 -1} {} 0}
width 5 offset 0"
misc_feature 253..484
/locus_tag="3' half intron to 3' ss"
/label="3' half intron to 3' ss"
/ApEinfo_label="3' half intron to 3' ss"
/ApEinfo_fwdcolor="cyan"
/ApEinfo_revcolor="green"
/ApEinfo_graphicformat="arrow_data {{0 1 2 0 0 -1} {} 0}
width 5 offset 0"
misc_feature 1251..1296
/locus_tag="N-term GFP coding"
/label="N-term GFP coding"
/ApEinfo_label="N-term GFP coding"
/ApEinfo_fwdcolor="#ff8a22"
/ApEinfo_revcolor="green"
/ApEinfo_graphicformat="arrow_data {{0 1 2 0 0 -1} {} 0}
width 5 offset 0"
misc_feature 485..1176
/locus_tag="C-term GFP coding"
/label="C-term GFP coding"
/ApEinfo_label="C-term GFP coding"
/ApEinfo_fwdcolor="#ff7f1b"
/ApEinfo_revcolor="green"
/ApEinfo_graphicformat="arrow_data {{0 1 2 0 0 -1} {} 0}
width 5 offset 0"
misc_feature 249..256
/locus_tag="end of T7 promoter"
/label="end of T7 promoter"
/ApEinfo_label="end of T7 promoter"
/ApEinfo_fwdcolor="#8fff19"
/ApEinfo_revcolor="green"
/ApEinfo_graphicformat="arrow_data {{0 1 2 0 0 -1} {} 0}
width 5 offset 0"
misc_feature complement(507..528)
/locus_tag="READ_1 primer bind"
/label="READ_1 primer bind"
/ApEinfo_label="READ_1 primer bind"
/ApEinfo_fwdcolor="cyan"
/ApEinfo_revcolor="#23ff09"
/ApEinfo_graphicformat="arrow_data {{0 1 2 0 0 -1} {} 0}
width 5 offset 0"
misc_feature 1133..1154
/locus_tag="READ_2 primer bind"
/label="READ_2 primer bind"
/ApEinfo_label="READ_2 primer bind"
/ApEinfo_fwdcolor="cyan"
/ApEinfo_revcolor="green"
/ApEinfo_graphicformat="arrow_data {{0 1 2 0 0 -1} {} 0}
width 5 offset 0"
ORIGIN
1 agcgcccaat acgcaaaccg cctctccccg cgcgttggcc gattcattaa tgcagctggc
61 acgacaggtt tcccgactgg aaagcgggca gtgagcgcaa cgcaattaat gtgagttagc
121 tcactcatta ggcaccccag gctttacact ttatgcttcc ggctcgtatg ttgtgtggaa
181 ttgtgagcgg ataacaattt cacacaggaa acagctatga ccatgattac gaattTAATA
241 CGACTCACTA TAGGGAATTC TAGAGAAAAT TTCGTCTGGA TTAGTTACTT ATCGTGTAAA
301 ATCTGATAAA TGGAATTGGT TCTACATAAA TGCCTAACGA CTATCCCTTT GGGGAGTAGG
361 GTCAAGTGAC TCGAAACGAT AGACAACTTG CTTTAACAAG TTGGAGATAT AGTCTGCTCT
421 GCATGGTGAC ATGCAGCTGG ATATAATTCC GGGGTAAGAT TAACGACCTT ATCTGAACAT
481 AACGCTACCT TAAGTAAAGG AGAAGAACTT TTCACTGGAG TTGTCCCAAT TCTTGTTGAA
541 TTAGATGGTG ATGTTAATGG GCACAAATTT TCTGTCAGTG GAGAGGGTGA AGGTGATGCA
601 ACATACGGAA AACTTACCCT TAAATTTATT TGCACTACTG GAAAACTACC TGTTCCATGG
661 CCAACACTTG TCACTACTTT CTCTTATGGT GTTCAATGCT TTTCAAGATA CCCAGATCAT
721 ATGAAGCGGC ACGACTTCTT CAAGAGCGCC ATGCCTGAGG GATACGTGCA GGAGAGGACC
781 ATCTTCTTCA AGGACGACGG GAACTACAAG ACACGTGCTG AAGTCAAGTT TGAGGGAGAC
841 ACCCTCGTCA ACAGGATCGA GCTGAAAGGA ATCGATTTCA AGGAGGACGG AAACATCCTC
901 GGCCACAAGT TGGAATACAA CTACAACTCC CACAACGTAT ACATCATGGC CGACAAGCAA
961 AAGAACGGCA TCAAAGCCAA CTTCAAGACC CGCCACAACA TCGAAGACGG CGGCGTGCAA
1021 CTCGCTGATC ATTATCAACA AAATACTCCA ATTGGCGATG GCCCTGTCCT TTTACCAGAC
1081 AACCATTACC TGTCCACACA ATCTGCCCTT TCGAAAGATC CCTTTCGAAA GATCCCAACG
1141 AAAAGAGAGA CCACATGGTC CTTCTTGAGT TTGTAACAGC TGCTGGGATT ACACATGGCA
1201 TGGATGAACT ATACAAATAA GAGCTCGAGG TCTGCACAAG GAGAAACAAG ATGGCTAGCT
1261 CTAACGTGAC TTACAAAGCA AAAAGCGATC TCAGGTCAAT TGAGGCCTGA GTATAAGGTG
1321 ACTTATACTT GTAATCTATC TAAACGGGGA ACCTCTCTAG TAGACAATCC CGTGCTAAAT
1381 TGTAGGACTG CCCTTTAATA AATACTTCTA TATTTAAAGA GGTATTTATG AAAAGCGGAA
1441 TTTATCAGAT TAAAAATACT TTCTCTAGAG TCGACCTGCA GGCATGCAAG CTTGgcactg
1501 gccgtcgttt tacaacgtcg tgactgggaa aaccctggcg ttacccaact taatcgcctt
1561 gcagcacatc cccctttcgc cagctggcgt aatagcgaag aggcccgcac cgatcgccct
1621 tcccaacagt tgcgcagcct gaatggcgaa tgggacgcgc cctgtagcgg cgcattaagc
1681 gcggcgggtg tggtggttac gcgcagcgtg accgctacac ttgccagcgc cctagcgccc
1741 gctcctttcg ctttcttccc ttcctttctc gccacgttcg ccggctttcc ccgtcaagct
1801 ctaaatcggg ggctcccttt agggttccga tttagtgctt tacggcacct cgaccccaaa
1861 aaacttgatt agggtgatgg ttcacgtagt gggccatcgc cctgatagac ggtttttcgc
1921 cctttgacgt tggagtccac gttctttaat agtggactct tgttccaaac tggaacaaca
1981 ctcaacccta tctcggtcta ttcttttgat ttataaggga ttttgccgat ttcggcctat
2041 tggttaaaaa atgagctgat ttaacaaaaa tttaacgcga attttaacaa aatattaacg
2101 tttacaattt caggtggcac ttttcgggga aatgtgcgcg gaacccctat ttgtttattt
2161 ttctaaatac attcaaatat gtatccgctc atgagacaat aaccctgata aatgcttcaa
2221 taatattgaa aaaggaagag tatgagtatt caacatttcc gtgtcgccct tattcccttt
2281 tttgcggcat tttgccttcc tgtttttgct cacccagaaa cgctggtgaa agtaaaagat
2341 gctgaagatc agttgggtgc acgagtgggt tacatcgaac tggatctcaa cagcggtaag
2401 atccttgaga gttttcgccc cgaagaacgt tttccaatga tgagcacttt taaagttctg
2461 ctatgtggcg cggtattatc ccgtattgac gccgggcaag agcaactcgg tcgccgcata
2521 cactattctc agaatgactt ggttgagtac tcaccagtca cagaaaagca tcttacggat
2581 ggcatgacag taagagaatt atgcagtgct gccataacca tgagtgataa cactgcggcc
2641 aacttacttc tgacaacgat cggaggaccg aaggagctaa ccgctttttt gcacaacatg
2701 ggggatcatg taactcgcct tgatcgttgg gaaccggagc tgaatgaagc cataccaaac
2761 gacgagcgtg acaccacgat gcctgtagca atggcaacaa cgttgcgcaa actattaact
2821 ggcgaactac ttactctagc ttcccggcaa caattaatag actggatgga ggcggataaa
2881 gttgcaggac cacttctgcg ctcggccctt ccggctggct ggtttattgc tgataaatct
2941 ggagccggtg agcgtgggtc tcgcggtatc attgcagcac tggggccaga tggtaagccc
3001 tcccgtatcg tagttatcta cacgacgggg agtcaggcaa ctatggatga acgaaataga
3061 cagatcgctg agataggtgc ctcactgatt aagcattggt aactgtcaga ccaagtttac
3121 tcatatatac tttagattga tttaaaactt catttttaat ttaaaaggat ctaggtgaag
3181 atcctttttg ataatctcat gaccaaaatc ccttaacgtg agttttcgtt ccactgagcg
3241 tcagaccccg tagaaaagat caaaggatct tcttgagatc ctttttttct gcgcgtaatc
3301 tgctgcttgc aaacaaaaaa accaccgcta ccagcggtgg tttgtttgcc ggatcaagag
3361 ctaccaactc tttttccgaa ggtaactggc ttcagcagag cgcagatacc aaatactgtc
3421 cttctagtgt agccgtagtt aggccaccac ttcaagaact ctgtagcacc gcctacatac
3481 ctcgctctgc taatcctgtt accagtggct gctgccagtg gcgataagtc gtgtcttacc
3541 gggttggact caagacgata gttaccggat aaggcgcagc ggtcgggctg aacggggggt
3601 tcgtgcacac agcccagctt ggagcgaacg acctacaccg aactgagata cctacagcgt
3661 gagcattgag aaagcgccac gcttcccgaa gggagaaagg cggacaggta tccggtaagc
3721 ggcagggtcg gaacaggaga gcgcacgagg gagcttccag ggggaaacgc ctggtatctt
3781 tatagtcctg tcgggtttcg ccacctctga cttgagcgtc gatttttgtg atgctcgtca
3841 ggggggcgga gcctatggaa aaacgccagc aacgcggcct ttttacggtt cctggccttt
3901 tgctggcctt ttgctcacat gttctttcct gcgttatccc ctgattctgt ggataaccgt
3961 attaccgcct ttgagtgagc tgataccgct cgccgcagcc gaacgaccga gcgcagcgag
4021 tcagtgagcg aggaagcgga ag
//
LOCUS pFA6a_TAPS_kHISM 4682 bp DNA circular 16-DEC-2020
DEFINITION .
ACCESSION urn.local...1377681477106.250 (modified)
VERSION .
KEYWORDS pFA6a-TAPS-kanMX6.xdna (modified).
SOURCE null
ORGANISM .
REFERENCE 1 (bases 1 to 4795)
AUTHORS .
TITLE Direct Submission
JOURNAL Exported 28 Aug 2013 from SnapGene Viewer 2.0.1
http://www.snapgene.com
COMMENT Serial Cloner Genbank Format SerialCloner_Type=DNA
SerialCloner_Comments= SerialCloner_Ends=0,0,,0,.
COMMENT
COMMENT ApEinfo:methylated:1
FEATURES Location/Qualifiers
promoter complement(4255..4283)
/note="Amp prom Geneious type: Promoter"
/note="Geneious type: Promoter"
/locus_tag="Amp prom"
/label="Amp prom"
/ApEinfo_label="Amp prom"
/ApEinfo_fwdcolor="pink"
/ApEinfo_revcolor="pink"
/ApEinfo_graphicformat="arrow_data {{0 1 2 0 0 -1} {} 0}
width 5 offset 0"
source 925..2263
/organism="synthetic DNA construct"
/mol_type="other DNA"
/locus_tag="source:synthetic DNA construct"
/label="source:synthetic DNA construct"
/ApEinfo_label="source:synthetic DNA construct"
/ApEinfo_fwdcolor="pink"
/ApEinfo_revcolor="pink"
/ApEinfo_graphicformat="arrow_data {{0 0.5 0 1 2 0 0 -1 0
-0.5} {} 0} width 5 offset 0"
primer_bind complement(2317..2336)
/note="T7"
/locus_tag="T7"
/label="T7"
/ApEinfo_label="T7"
/ApEinfo_fwdcolor="pink"
/ApEinfo_revcolor="pink"
/ApEinfo_graphicformat="arrow_data {{0 1 2 0 0 -1} {} 0}
width 5 offset 0"
primer_bind 4664..4681
/note="SP6"
/locus_tag="SP6"
/label="SP6"
/ApEinfo_label="SP6"
/ApEinfo_fwdcolor="pink"
/ApEinfo_revcolor="pink"
/ApEinfo_graphicformat="arrow_data {{0 1 2 0 0 -1} {} 0}
width 5 offset 0"
rep_origin complement(2576..3204)
/direction="LEFT"
/note="ColE1 origin"
/locus_tag="ColE1 origin"
/label="ColE1 origin"
/ApEinfo_label="ColE1 origin"
/ApEinfo_fwdcolor="pink"
/ApEinfo_revcolor="pink"
/ApEinfo_graphicformat="arrow_data {{0 1 2 0 0 -1} {} 0}
width 5 offset 0"
rep_origin complement(2594..3182)
/direction="LEFT"
/note="ori"
/note="high-copy-number ColE1/pMB1/pBR322/pUC origin of
replication"
/locus_tag="ori rep origin"
/label="ori rep origin"
/ApEinfo_label="ori rep origin"
/ApEinfo_fwdcolor="pink"
/ApEinfo_revcolor="pink"
/ApEinfo_graphicformat="arrow_data {{0 1 2 0 0 -1} {} 0}
width 5 offset 0"
promoter 970..1313
/note="Ashbya gossypii TEF promoter"
/locus_tag="TEF promoter"
/label="TEF promoter"
/ApEinfo_label="TEF promoter"
/ApEinfo_fwdcolor="pink"
/ApEinfo_revcolor="pink"
/ApEinfo_graphicformat="arrow_data {{0 0.5 0 1 2 0 0 -1 0
-0.5} {} 0} width 5 offset 0"
terminator 708..895
/gene="S. cerevisiae ADH1"
/note="ADH1 terminator"
/note="transcription terminator for alcohol dehydrogenase
1"
/locus_tag="S. cerevisiae ADH1 terminator"
/label="S. cerevisiae ADH1 terminator"
/ApEinfo_label="S. cerevisiae ADH1 terminator"
/ApEinfo_fwdcolor="pink"
/ApEinfo_revcolor="pink"
/ApEinfo_graphicformat="arrow_data {{0 1 2 0 0 -1} {} 0}
width 5 offset 0"
misc_feature 253..687
/note="Protein A"
/locus_tag="Protein A (x2)"
/label="Protein A (x2)"
/ApEinfo_label="Protein A (x2)"
/ApEinfo_fwdcolor="pink"
/ApEinfo_revcolor="pink"
/ApEinfo_graphicformat="arrow_data {{0 1 2 0 0 -1} {} 0}
width 5 offset 0"
misc_feature 109..144
/note="Linker"
/locus_tag="Linker"
/label="Linker"
/ApEinfo_label="Linker"
/ApEinfo_fwdcolor="pink"
/ApEinfo_revcolor="pink"
/ApEinfo_graphicformat="arrow_data {{0 1 2 0 0 -1} {} 0}
width 5 offset 0"
misc_feature 61..84
/note="Prescission site"
/locus_tag="Prescission site"
/label="Prescission site"
/ApEinfo_label="Prescission site"
/ApEinfo_fwdcolor="pink"
/ApEinfo_revcolor="pink"
/ApEinfo_graphicformat="arrow_data {{0 1 2 0 0 -1} {} 0}
width 5 offset 0"
promoter complement(4214..4318)
/gene="bla"
/note="AmpR promoter"
/locus_tag="bla promoter"
/label="bla promoter"
/ApEinfo_label="bla promoter"
/ApEinfo_fwdcolor="pink"
/ApEinfo_revcolor="pink"
/ApEinfo_graphicformat="arrow_data {{0 1 2 0 0 -1} {} 0}
width 5 offset 0"
promoter complement(2318..2336)
/note="T7 promoter"
/note="promoter for bacteriophage T7 RNA polymerase"
/locus_tag="T7 promoter"
/label="T7 promoter"
/ApEinfo_label="T7 promoter"
/ApEinfo_fwdcolor="pink"
/ApEinfo_revcolor="pink"
/ApEinfo_graphicformat="arrow_data {{0 1 2 0 0 -1} {} 0}
width 5 offset 0"
promoter 4664..4682
/note="SP6 promoter"
/note="promoter for bacteriophage SP6 RNA polymerase"
/locus_tag="SP6 promoter"
/label="SP6 promoter"
/ApEinfo_label="SP6 promoter"
/ApEinfo_fwdcolor="pink"
/ApEinfo_revcolor="pink"
/ApEinfo_graphicformat="arrow_data {{0 1 2 0 0 -1} {} 0}
width 5 offset 0"
CDS complement(3353..4213)
/codon_start=1
/gene="bla"
/product="beta-lactamase"
/note="AmpR"
/note="confers resistance to ampicillin, carbenicillin,
and related antibiotics"
/translation="MSIQHFRVALIPFFAAFCLPVFAHPETLVKVKDAEDQLGARVGY
IELDLNSGKILESFRPEERFPMMSTFKVLLCGAVLSRIDAGQEQLGRRIHYSQNDLVE
YSPVTEKHLTDGMTVRELCSAAITMSDNTAANLLLTTIGGPKELTAFLHNMGDHVTRL
DRWEPELNEAIPNDERDTTMPVAMATTLRKLLTGELLTLASRQQLIDWMEADKVAGPL
LRSALPAGWFIADKSGAGERGSRGIIAALGPDGKPSRIVVIYTTGSQATMDERNRQIA
EIGASLIKHW"
/locus_tag="bla CDS"
/label="bla CDS"
/ApEinfo_label="bla CDS"
/ApEinfo_fwdcolor="pink"
/ApEinfo_revcolor="pink"
/ApEinfo_graphicformat="arrow_data {{0 1 2 0 0 -1} {} 0}
width 5 offset 0"
CDS complement(3356..4015)
/note="AmpR"
/locus_tag="AmpR"
/label="AmpR"
/ApEinfo_label="AmpR"
/ApEinfo_fwdcolor="pink"
/ApEinfo_revcolor="pink"
/ApEinfo_graphicformat="arrow_data {{0 1 2 0 0 -1} {} 0}
width 5 offset 0"
CDS 61..84
/codon_start=1
/product="recognition and cleavage site for human
rhinovirus 3C and PreScission proteases"
/note="HRV 3C site"
/translation="LEVLFQGP"
/locus_tag="recognition and cleavage site for human
rhinovirus 3C and PreScission proteases CDS"
/label="recognition and cleavage site for human rhinovirus
3C and PreScission proteases CDS"
/ApEinfo_label="recognition and cleavage site for human
rhinovirus 3C and PreScission proteases CDS"
/ApEinfo_fwdcolor="pink"
/ApEinfo_revcolor="pink"
/ApEinfo_graphicformat="arrow_data {{0 1 2 0 0 -1} {} 0}
width 5 offset 0"
CDS 85..108
/note="Strep tag II"
/locus_tag="Strep tag II"
/label="Strep tag II"
/ApEinfo_label="Strep tag II"
/ApEinfo_fwdcolor="pink"
/ApEinfo_revcolor="pink"
/ApEinfo_graphicformat="arrow_data {{0 1 2 0 0 -1} {} 0}
width 5 offset 0"
CDS 145..168
/note="Strep tag II"
/locus_tag="Strep tag II(1)"
/label="Strep tag II(1)"
/ApEinfo_label="Strep tag II"
/ApEinfo_fwdcolor="pink"
/ApEinfo_revcolor="pink"
/ApEinfo_graphicformat="arrow_data {{0 1 2 0 0 -1} {} 0}
width 5 offset 0"
CDS 190..210
/note="TEV site"
/locus_tag="TEV site"
/label="TEV site"
/ApEinfo_label="TEV site"
/ApEinfo_fwdcolor="pink"
/ApEinfo_revcolor="pink"
/ApEinfo_graphicformat="arrow_data {{0 1 2 0 0 -1} {} 0}
width 5 offset 0"
CDS 232..252
/note="TEV site"
/locus_tag="TEV site(1)"
/label="TEV site(1)"
/ApEinfo_label="TEV site"
/ApEinfo_fwdcolor="pink"
/ApEinfo_revcolor="pink"
/ApEinfo_graphicformat="arrow_data {{0 1 2 0 0 -1} {} 0}
width 5 offset 0"
misc_feature complement(2251..2270)
/note="Geneious type: primer"
/locus_tag="downstream amplification region"
/label="downstream amplification region"
/ApEinfo_label="downstream amplification region"
/ApEinfo_fwdcolor="pink"
/ApEinfo_revcolor="#46ff5c"
/ApEinfo_graphicformat="arrow_data {{0 1 2 0 0 -1} {} 0}
width 5 offset 0"
misc_feature 61..80
/note="Geneious type: primer"
/locus_tag="upstream amplification region"
/label="upstream amplification region"
/ApEinfo_label="upstream amplification region"
/ApEinfo_fwdcolor="#ff6ff3"
/ApEinfo_revcolor="pink"
/ApEinfo_graphicformat="arrow_data {{0 1 2 0 0 -1} {} 0}
width 5 offset 0"
terminator 2016..2213
/note="Ashbya gossypii TEF terminator"
/locus_tag="TEF terminator"
/label="TEF terminator"
/ApEinfo_label="TEF terminator"
/ApEinfo_fwdcolor="pink"
/ApEinfo_revcolor="pink"
/ApEinfo_graphicformat="arrow_data {{0 0.5 0 1 2 0 0 -1 0
-0.5} {} 0} width 5 offset 0"
ORIGIN
1 acgcggccgc cagctgaagc ttcgtacgct gcaggtcgac ggatccccgg gttaattaaa
61 ctggaagttc tgttccaggg gccatggagc cacccgcagt tcgaaaaagg ttctgcggga
121 tcagctgccg gatcgggagc gggttggagc cacccgcagt tcgagaaatc tagaccaact
181 actgcctctg aaaatttgta ctttcaaggc gagttgaaga ccactgcttc tgaaaacttg
241 tacttccaag gtgagttact cgagggtgaa ttgaagactg ctgctttggc tcaacacgac
301 gaagctgttg ataataagtt caataaggaa cagcaaaacg cattctacga gattttgcat
361 ttgccaaatt tgaacgagga gcaacgtaac gcttttattc aatccttgaa ggatgaccca
421 tcccaatctg ccaacttgtt agctgaagcc aagaagttaa acgacgctca agccccaaaa
481 gttgacaata agtttaacaa ggaacaacaa aacgcctttt acgaaatttt gcacttgcca
541 aacttgaacg aagaacaaag aaacgctttc attcaatctt tgaaggacga cccatctcaa
601 tctgctaatt tgttggctga agctaagaag ttgaacggtg ctcaagctcc aaaggttgac
661 gctaactctg ctggtaagtc tacttgaggc gcgccacttc taaataagcg aatttcttat
721 gatttatgat ttttattatt aaataagtta taaaaaaaat aagtgtatac aaattttaaa
781 gtgactctta ggttttaaaa cgaaaattct tattcttgag taactctttc ctgtaggtca
841 ggttgctttc tcaggtatag tatgaggtcg ctcttattga ccacacctct accggcagat
901 ccgctaggga taacagggta atatagatct gtttagcttg cctcgtcccc gccgggtcac
961 ccggccagcg acatggaggc ccagaatacc ctccttgaca gtcttgacgt gcgcagctca
1021 ggggcatgat gtgactgtcg cccgtacatt tagcccatac atccccatgt ataatcattt
1081 gcatccatac attttgatgg ccgcacggcg cgaagcaaaa attacggctc ctcgctgcag
1141 acctgcgagc agggaaacgc tcccctcaca gacgcgttga attgtcccca cgccgcgccc
1201 ctgtagagaa atataaaagg ttaggatttg ccactgaggt tcttctttca tatacttcct
1261 tttaaaatct tgctaggata cagttctcac atcacatccg aacataaaca accatggcag
1321 aaccagccca aaaaaagcaa aaacaaactg ttcaggagcg caaggcgttt atctcccgta
1381 tcactaatga aactaaaatt caaatcgcta tttcgctgaa tggtggttat attcaaataa
1441 aagattcgat tcttcctgca aagaaggatg acgatgtagc ttcccaagct actcagtcac
1501 aggtcatcga tattcacaca ggtgttggct ttttggatca tatgatccat gcgttggcaa
1561 aacactctgg ttggtctctt attgttgaat gtattggtga cctgcacatt gacgatcacc
1621 atactaccga agattgcggt atcgcattag ggcaagcgtt caaagaagca atgggtgctg
1681 tccgtggtgt aaaaagattc ggtactgggt tcgcaccatt ggatgaggcg ctatcacgtg
1741 ccgtagtcga tttatctagt agaccatttg ctgtaatcga ccttggattg aagagagaga
1801 tgattggtga tttatccact gaaatgattc cacacttttt ggaaagtttc gcggaggcgg
1861 ccagaattac tttgcatgtt gattgtctga gaggtttcaa cgatcaccac agaagtgaga
1921 gtgcgttcaa ggctttggct gttgccataa gagaagctat ttctagcaat ggcaccaatg
1981 acgttccctc aaccaaaggt gttttgatgt gaagtactga caataaaaag attcttgttt
2041 tcaagaactt gtcatttgta tagttttttt atattgtagt tgttctattt taatcaaatg
2101 ttagcgtgat ttatattttt tttcgcctcg acatcatctg cccagatgcg aagttaagtg
2161 cgcagaaagt aatatcatgc gtcaatcgta tgtgaatgct ggtcgctata ctgctgtcga
2221 ttcgatacta acgccgccat ccagtttaaa cgagctcgaa ttcatcgatg atatcagatc
2281 cactagtggc ctatgcggcc gcggatctgc cggtctccct atagtgagtc gtattaattt
2341 cgataagcca ggttaacctg cattaatgaa tcggccaacg cgcggggaga ggcggtttgc
2401 gtattgggcg ctcttccgct tcctcgctca ctgactcgct gcgctcggtc gttcggctgc
2461 ggcgagcggt atcagctcac tcaaaggcgg taatacggtt atccacagaa tcaggggata
2521 acgcaggaaa gaacatgtga gcaaaaggcc agcaaaaggc caggaaccgt aaaaaggccg
2581 cgttgctggc gtttttccat aggctccgcc cccctgacga gcatcacaaa aatcgacgct
2641 caagtcagag gtggcgaaac ccgacaggac tataaagata ccaggcgttt ccccctggaa
2701 gctccctcgt gcgctctcct gttccgaccc tgccgcttac cggatacctg tccgcctttc
2761 tcccttcggg aagcgtggcg ctttctcaat gctcacgctg taggtatctc agttcggtgt
2821 aggtcgttcg ctccaagctg ggctgtgtgc acgaaccccc cgttcagccc gaccgctgcg
2881 ccttatccgg taactatcgt cttgagtcca acccggtaag acacgactta tcgccactgg
2941 cagcagccac tggtaacagg attagcagag cgaggtatgt aggcggtgct acagagttct
3001 tgaagtggtg gcctaactac ggctacacta gaaggacagt atttggtatc tgcgctctgc
3061 tgaagccagt taccttcgga aaaagagttg gtagctcttg atccggcaaa caaaccaccg
3121 ctggtagcgg tggttttttt gtttgcaagc agcagattac gcgcagaaaa aaaggatctc
3181 aagaagatcc tttgatcttt tctacggggt ctgacgctca gtggaacgaa aactcacgtt
3241 aagggatttt ggtcatgaga ttatcaaaaa ggatcttcac ctagatcctt ttaaattaaa
3301 aatgaagttt taaatcaatc taaagtatat atgagtaaac ttggtctgac agttaccaat
3361 gcttaatcag tgaggcacct atctcagcga tctgtctatt tcgttcatcc atagttgcct
3421 gactccccgt cgtgtagata actacgatac gggagggctt accatctggc cccagtgctg
3481 caatgatacc gcgagaccca cgctcaccgg ctccagattt atcagcaata aaccagccag
3541 ccggaagggc cgagcgcaga agtggtcctg caactttatc cgcctccatc cagtctatta
3601 attgttgccg ggaagctaga gtaagtagtt cgccagttaa tagtttgcgc aacgttgttg
3661 ccattgctac aggcatcgtg gtgtcacgct cgtcgtttgg tatggcttca ttcagctccg
3721 gttcccaacg atcaaggcga gttacatgat cccccatgtt gtgcaaaaaa gcggttagct
3781 ccttcggtcc tccgatcgtt gtcagaagta agttggccgc agtgttatca ctcatggtta
3841 tggcagcact gcataattct cttactgtca tgccatccgt aagatgcttt tctgtgactg
3901 gtgagtactc aaccaagtca ttctgagaat agtgtatgcg gcgaccgagt tgctcttgcc
3961 cggcgtcaat acgggataat accgcgccac atagcagaac tttaaaagtg ctcatcattg
4021 gaaaacgttc ttcggggcga aaactctcaa ggatcttacc gctgttgaga tccagttcga
4081 tgtaacccac tcgtgcaccc aactgatctt cagcatcttt tactttcacc agcgtttctg
4141 ggtgagcaaa aacaggaagg caaaatgccg caaaaaaggg aataagggcg acacggaaat
4201 gttgaatact catactcttc ctttttcaat attattgaag catttatcag ggttattgtc
4261 tcatgagcgg atacatattt gaatgtattt agaaaaataa acaaataggg gttccgcgca
4321 catttccccg aaaagtgcca cctgacgtct aagaaaccat tattatcatg acattaacct
4381 ataaaaatag gcgtatcacg aggccctttc gtctcgcgcg tttcggtgat gacggtgaaa
4441 acctctgaca catgcagctc ccggagacgg tcacagcttg tctgtaagcg gatgccggga
4501 gcagacaagc ccgtcagggc gcgtcagcgg gtgttggcgg gtgtcggggc tggcttaact
4561 atgcggcatc agagcagatt gtactgagag tgcaccatat ggacatattg tcgttagaac
4621 gcggctacaa ttaatacata accttatgta tcatacacat acgatttagg tgacactata
4681 ga
//

### Sheet: Oligonucleotides
RT-PCR oligos for intron circles
cRPL17Bi_RT	CGTGCATTCATGCAGAAAAT
cRPL17Bi_L	AAATGGGACATGCAAAAAGG
cRPL17Bi_R	CATCTCCCGTCAACACATCA
cECM33i_RT	CGTCCGCGTCAATCGAGACCTATG
cECM33i_L	GGGTTTCGAGATCTCGTGAGGATGG
cECM33i_R	AGAGGACCACGAATCTACTCGAG
cRPL19Ai_RT	CATGATGCAAATGGAACACAGTATCGTTCTTGGC
cRPL19Ai_L	GTTACTCGAGCTGCTGCAGTATCC
cRPL19Ai_R	CATCAAACTCGCATTCCTCAAGAGG
Amplicon_Primers	sequence (note N=UMI)
READ1_RPP1B	GTGGGCTCGGAGATGTGTATAAGAGACAGNNNNCACAAAGTCGTTTTAGGTTGC
READ1_GLC7	GTGGGCTCGGAGATGTGTATAAGAGACAGNNNNTGACTGCGAAGTTCAACATT
READ1_EFB1	GTGGGCTCGGAGATGTGTATAAGAGACAGNNNNCGATCTATAAAGTAAACTAAATCGG
READ1_RPL34A	GTGGGCTCGGAGATGTGTATAAGAGACAGNNNNCTCGTAATTTATAAGTGTGCCTT
READ1_RPL24B	GTGGGCTCGGAGATGTGTATAAGAGACAGNNNNTTTCCTAATGGGCACGC
READ1_RPL19A	GTGGGCTCGGAGATGTGTATAAGAGACAGNNNNCATAGATTCATTATTCACTGCAT
READ1_ACT1	GTGGGCTCGGAGATGTGTATAAGAGACAGNNNNATGGGATGGTGCAAGCGC
READ1_RPL17B	GTGGGCTCGGAGATGTGTATAAGAGACAGNNNNCATTATTATTTTTCAATCTTATTTTTCATATTTTCAT
READ1_ECM33	GTGGGCTCGGAGATGTGTATAAGAGACAGNNNNAAAGATGAAAAAAAAGGAGAATGTGT
READ1_ARF2	GTGGGCTCGGAGATGTGTATAAGAGACAGNNNNGTCTATCCCTCCTAATGAAACTCG
READ1_MPT5	GTGGGCTCGGAGATGTGTATAAGAGACAGNNNNGGCGAAGAAAAATATTGGGAATTAAGAG
READ1_RPS6B	GTGGGCTCGGAGATGTGTATAAGAGACAGNNNNCATTAGAATTCTAAGGATTTGGGTG
READ1_TUB3	GTGGGCTCGGAGATGTGTATAAGAGACAGNNNNCTCCGAAGAAGAAGACACA
READ1_cGFP	GTGGGCTCGGAGATGTGTATAAGAGACAGNNNNTGGGACAACTCCAGTGAAAAGT
READ2_RPP1B	GTCGGCAGCGTCAGATGTGTATAAGAGACAGNNNNactagggggcaatacatgtag
READ2_GLC7	GTCGGCAGCGTCAGATGTGTATAAGAGACAGNNNNgagcccgagagaaaggtc
READ2_EFB1	GTCGGCAGCGTCAGATGTGTATAAGAGACAGNNNNgttgactatcacagtatctgacg
READ2_RPL34A	GTCGGCAGCGTCAGATGTGTATAAGAGACAGNNNNagcagccacttttaaccc
READ2_RPL24B	GTCGGCAGCGTCAGATGTGTATAAGAGACAGNNNNcgggatctgttggatatgc
READ2_RPL19A	GTCGGCAGCGTCAGATGTGTATAAGAGACAGNNNNgttactcgagctgctgcag
READ2_ACT1	GTCGGCAGCGTCAGATGTGTATAAGAGACAGNNNNattggaataaataggggcttg
READ2_RPL17B	GTCGGCAGCGTCAGATGTGTATAAGAGACAGNNNNgaaataaagaagaaatgggacatgc
READ2_ECM33	GTCGGCAGCGTCAGATGTGTATAAGAGACAGNNNNgaggaaacgggtttcgagatctcgtg
READ2_ARF2	GTCGGCAGCGTCAGATGTGTATAAGAGACAGNNNNtagttatcctaattgtggggagtcg
READ2_MPT5	GTCGGCAGCGTCAGATGTGTATAAGAGACAGNNNNattctcacgcatctcaggcca
READ2_RPS6B	GTCGGCAGCGTCAGATGTGTATAAGAGACAGNNNNccgacacttaggaaaatatctcgc
READ2_TUB3	GTCGGCAGCGTCAGATGTGTATAAGAGACAGNNNNggaaagaagtttgatctgatct
READ2_cGFP	GTCGGCAGCGTCAGATGTGTATAAGAGACAGNNNNtcccaacgaaaagagagaccac
Indexing Primers	sequence (note barcode is in bold)
i5 joins read2 at 5’end of RNA
Nextera_Primer_A1	AATGATACGGCGACCACCGAGATCTACAC TAGATCGC TCGTCGGCAGCGTCAGATG
Nextera_Primer_A2	AATGATACGGCGACCACCGAGATCTACAC CTCTGTAT TCGTCGGCAGCGTCAGATG
Nextera_Primer_A3	AATGATACGGCGACCACCGAGATCTACAC GATCAGCA TCGTCGGCAGCGTCAGATG
Nextera_Primer_A4	AATGATACGGCGACCACCGAGATCTACAC ACAGTATG TCGTCGGCAGCGTCAGATG
Nextera_Primer_A5	AATGATACGGCGACCACCGAGATCTACAC GACTGGAG TCGTCGGCAGCGTCAGATG
Nextera_Primer_A6	AATGATACGGCGACCACCGAGATCTACAC ACTGCATA TCGTCGGCAGCGTCAGATG
i7 joins read1 at 3’ end of RNA(rev comp)
Nextera_Primer_B1	CAAGCAGAAGACGGCATACGAGAT TCGCCTTA GTCTCGTGGGCTCGGAGATGTGTAT
Nextera_Primer_B2	CAAGCAGAAGACGGCATACGAGAT CTAGTACG GTCTCGTGGGCTCGGAGATGTGTAT
Nextera_Primer_B3	CAAGCAGAAGACGGCATACGAGAT TTCTGCCT GTCTCGTGGGCTCGGAGATGTGTAT
Nextera_Primer_B4	CAAGCAGAAGACGGCATACGAGAT GCTCAGGA GTCTCGTGGGCTCGGAGATGTGTAT
Nextera_Primer_B5	CAAGCAGAAGACGGCATACGAGAT AGGAGTCC GTCTCGTGGGCTCGGAGATGTGTAT
Nextera_Primer_B6	CAAGCAGAAGACGGCATACGAGAT CATGCCTA GTCTCGTGGGCTCGGAGATGTGTAT
RNA oligos for testing DBR1 activity (^ = 2'-5' linkage; - = 3'-5' linkage)
bpA^G5ss	rUrUrUrArCrUrA/i3RNA-A/rGrUrArUrGrU
bpA-G5ss	rUrUrUrArCrUrArArGrUrArUrGrU
bpA-OH product	rUrUrUrArCrUrArAr
3ssG^G5ss	rUrUrUrArCrUrA/i3RNA-G/rGrUrArUrGrU
3ssG-G5ss	rUrUrUrArCrUrArGrGrUrArUrGrU
3ssG-OH product	rUrUrUrArCrUrArGr
Tagging and confirming CEF1 C-terminal TAPS tag
Cef1-CtagF	ACAAGAGATACGATCGCTTGAGGGTCGTAGAAAGCGTCTTCAAGCCATGCTAAATTCTTCTTCTTCCATACGGATCCCCGGGTTAATTAA
Cef1-CtagR	TCCGGGTAATGCGTTGTCACAAGTCCTCTATGTCCTAGTTCATAAAAGTTATATTAATGCTATACTAATGGAATTCGAGCTCGTTTAAAC
cef1_c	ACTACGCTGATTACTACGCCTACC
cef1_d	ACTTGGCAAGAAAACGTTCTAACT
k-HIS3_b	CCACCATTCAGCGAAATAGCG
k-HIS3_c	CAACGATCACCACAGAAGTGAGAG
Detection of U2 and SCR1 by 32P-primer extension
U2-23T	GTCTCTTCCCGTCCATTTTATTA
SCR1-110	GAGAACTATCCCTTGCCCAAAGG
