## Supplementary material for "Intron-lariat spliceosomes convert lariats to true circles: implications for intron transposition": Zipfile_ALL_suppl_Tables&Text: Supplemental_Table_S8.xlsx

### Sheet: sample_params
Parameters associated with each sample.
For all samples, the random unique molecular index (UMI) comprises bases 1:4 of read1 (umiA) and bases 1:4 of read2 (umiB)
minQV is the minimum quality value used for all UMI bases in the UMI quality filtering step
the intron columns indicate whether the sample library was prepared for analysis of that intron
SAMPLE	minQV	RPP1B	GLC7	EFB1	RPL34A	RPL19A	RPL24B	ACT1	RPL17B	ECM33	ARF2	MPT5	RPS6B		TUB3	cGFP
scer_11_wildxx_i7_ma001	34	yes	yes	yes	yes	yes	yes	yes	no	no	no	no	no		no	no
scer_12_ssp382_i7_ma002	34	yes	yes	yes	yes	yes	yes	yes	no	no	no	no	no		no	no
scer_13_trf4dx_i7_ma003	34	yes	yes	yes	yes	yes	yes	yes	no	no	no	no	no		no	no
scer_14_trf5dx_i7_ma004	34	yes	yes	yes	yes	yes	yes	yes	no	no	no	no	no		no	no
scer_15_trf6dx_i7_ma005	34	yes	yes	yes	yes	yes	yes	yes	no	no	no	no	no		no	no
scer_16_drn1dx_i7_ma006	34	yes	yes	yes	yes	yes	yes	yes	no	no	no	no	no		no	no
scer_21_wildxx_i3_ma007	34	no	no	no	no	no	yes	yes	yes	no	no	no	no		no	no
scer_22_ssp382_i3_ma008	34	no	no	no	no	no	yes	yes	yes	no	no	no	no		no	no
scer_23_trf4dx_i3_ma009	34	no	no	no	no	no	yes	yes	yes	no	no	no	no		no	no
scer_24_trf5dx_i3_ma010	34	no	no	no	no	no	yes	yes	yes	no	no	no	no		no	no
scer_26_drn1dx_i3_ma012	34	no	no	no	no	no	yes	yes	yes	no	no	no	no		no	no
scer_01_log_wtyp_ma051	30	yes	yes	yes	yes	yes	yes	yes	yes	yes	yes	yes	yes		yes	no
scer_02_log_382x_ma052	30	yes	yes	yes	yes	yes	yes	yes	yes	yes	yes	yes	yes		yes	no
scer_03_log_trf4_ma053	30	yes	yes	yes	yes	yes	yes	yes	yes	yes	yes	yes	yes		yes	no
scer_04_log_rrp6_ma054	30	yes	yes	yes	yes	yes	yes	yes	yes	yes	yes	yes	yes		yes	no
scer_05_sta_wtyp_ma055	30	yes	yes	yes	yes	yes	yes	yes	yes	yes	yes	yes	yes		yes	no
scer_06_sta_382x_ma056	30	yes	yes	yes	yes	yes	yes	yes	yes	yes	yes	yes	yes		yes	no
scer_07_rns_wtyp_ma057	30	yes	yes	yes	yes	yes	yes	yes	yes	yes	yes	yes	yes		yes	no
scer_08_rns_382x_ma058	30	yes	yes	yes	yes	yes	yes	yes	yes	yes	yes	yes	yes		yes	no
scer_09_rns_dbr1_ma059	30	yes	yes	yes	yes	yes	yes	yes	yes	yes	yes	yes	yes		yes	no
scer_10_dbr_wtyp_ma060	30	yes	yes	yes	yes	yes	yes	yes	yes	yes	yes	yes	yes		yes	no
scer_11_dbr_382x_ma061	30	yes	yes	yes	yes	yes	yes	yes	yes	yes	yes	yes	yes		yes	no
scer_12_dbr_dbr1_ma062	30	yes	yes	yes	yes	yes	yes	yes	yes	yes	yes	yes	yes		yes	no
scer_01_logxx_wtyp_ma071	34	yes	yes	yes	yes	yes	yes	yes	yes	yes	yes	yes	yes		yes	yes
scer_02_logxx_wtyp_ma072	34	yes	yes	yes	yes	yes	yes	yes	yes	yes	yes	yes	yes		yes	yes
scer_03_logxx_382x_ma073	34	yes	yes	yes	yes	yes	yes	yes	yes	yes	yes	yes	yes		yes	yes
scer_04_logxx_382x_ma074	34	yes	yes	yes	yes	yes	yes	yes	yes	yes	yes	yes	yes		yes	yes
scer_05_logxx_rrp6_ma075	34	yes	yes	yes	yes	yes	yes	yes	yes	yes	yes	yes	yes		yes	yes
scer_06_logxx_rrp6_ma076	34	yes	yes	yes	yes	yes	yes	yes	yes	yes	yes	yes	yes		yes	yes
scer_07_logxx_trf4_ma077	34	yes	yes	yes	yes	yes	yes	yes	yes	yes	yes	yes	yes		yes	yes
scer_08_logxx_trf4_ma078	34	yes	yes	yes	yes	yes	yes	yes	yes	yes	yes	yes	yes		yes	yes
scer_09_prp43_ctrl_ma079	34	yes	yes	yes	yes	yes	yes	yes	yes	yes	yes	yes	yes		yes	yes
scer_10_prp43_mutn_ma080	34	yes	yes	yes	yes	yes	yes	yes	yes	yes	yes	yes	yes		yes	yes
scer_11_u6xxx_ctrl_ma081	34	yes	yes	yes	yes	yes	yes	yes	yes	yes	yes	yes	yes		yes	yes
scer_12_u6xxx_mutn_ma082	34	yes	yes	yes	yes	yes	yes	yes	yes	yes	yes	yes	yes		yes	yes
scer_13_trl1x_ctrl_ma083	34	yes	yes	yes	yes	yes	yes	yes	yes	yes	yes	yes	yes		yes	yes
scer_14_trl1x_mutn_ma084	34	yes	yes	yes	yes	yes	yes	yes	yes	yes	yes	yes	yes		yes	yes
scer_15_tgirt_wtyp_ma085	34	yes	yes	yes	yes	yes	yes	yes	yes	yes	yes	yes	yes		yes	yes
scer_16_tgirt_dbr1_ma086	34	yes	yes	yes	yes	yes	yes	yes	yes	yes	yes	yes	yes		yes	yes

### Sheet: intron_params
Parameters associated with each target intron
For all introns, the random unique molecular index (UMI) comprises bases 1:4 of read1 (umiA) and bases 1:4 of read2 (umiB)
For each distinct intron target, the expected primer pairs comprise a variable number of bases of read1 (primerA) and a variable number of bases of read2 (primerB) with the indicated strings
The ranges of read1 and read2 used for mapping is independent of the intron, since a single mapping of the reads is done with a target comprises all introns.
For each distinct intron target, the FilterRange of bases must match the FilterString
For each distinct intron target, the AnalysisRange comprises the positions analyzed.
Intron	read1 1:4	read2 1:4	read1 primer		read1 primer range	read1 mapping range	read2 primer		read2 primer range	read2 mapping range	FilterRange	FilterString	AnalysisRange
RPP1B	umiA	umiB	ACTAGGGGGCAATACATGTAG	21	read1 5:25	read1 5:39	CACAAAGTCGTTTTAGGTTGC	21	read2 5:25	read2 5:28	read2 30:39	TTGTACATAC	read2 34:67
GLC7	umiA	umiB	GAGCCCGAGAGAAAGGTC	18	read1 5:22	read1 5:39	TGACTGCGAAGTTCAACATT	20	read2 5:24	read2 5:28	read2 22:31	ATTAACATAC	read2 26:59
EFB1	umiA	umiB	GTTGACTATCACAGTATCTGACG	23	read1 5:27	read1 5:39	CGATCTATAAAGTAAACTAAATCGG	25	read2 5:29	read2 5:28	read2 27:36	CGGAACATAC	read2 31:64
RPL34A	umiA	umiB	AGCAGCCACTTTTAACCC	18	read1 5:22	read1 5:39	CTCGTAATTTATAAGTGTGCCTT	23	read2 5:27	read2 5:28	read2 26:35	TTTAACATAC	read2 30:63
RPL24B	umiA	umiB	CGGGATCTGTTGGATATGC	19	read1 5:23	read1 5:39	TTTCCTAATGGGCACGC	17	read2 5:21	read2 5:28	read2 19:28	CGCGACATAC	read2 23:56
RPL19A	umiA	umiB	GTTACTCGAGCTGCTGCAG	19	read1 5:23	read1 5:39	CATAGATTCATTATTCACTGCAT	23	read2 5:27	read2 5:28	read2 25:34	CATCACATAC	read2 29:62
ACT1	umiA	umiB	ATTGGAATAAATAGGGGCTTG	21	read1 5:25	read1 5:39	ATGGGATGGTGCAAGCGC	18	read2 5:22	read2 5:28	read2 23:32	TAGAACATAC	read2 27:60
RPL17B	umiA	umiB	GAAATAAAGAAGAAATGGGACATGC	25	read1 5:29	read1 5:39	CATTATTATTTTTCAATCTTATTTTTCATATTTTCAT	37	read2 5:41	read2 5:28	read2 43:52	TTAAACATAC	read2 47:76
ECM33	umiA	umiB	GAGGAAACGGGTTTCGAGATCTCGTG	26	read1 5:30	read1 5:39	AAAGATGAAAAAAAAGGAGAATGTGT	26	read2 5:30	read2 5:28	read2 27:36	GTGTACATAC	read2 31:64
ARF2	umiA	umiB	TAGTTATCCTAATTGTGGGGAGTCG	25	read1 5:29	read1 5:39	GTCTATCCCTCCTAATGAAACTCG	24	read2 5:28	read2 5:28	read2 27:36	CGTTACATAC	read2 31:64
MPT5	umiA	umiB	ATTCTCACGCATCTCAGGCCA	21	read1 5:25	read1 5:39	GGCGAAGAAAAATATTGGGAATTAAGAG	28	read2 5:32	read2 5:28	read2 34:43	TAATACATAC	read2 38:71
RPS6B	umiA	umiB	CCGACACTTAGGAAAATATCTCGC	24	read1 5:28	read1 5:39	CATTAGAATTCTAAGGATTTGGGTG	25	read2 5:29	read2 5:28	read2 31:40	TATTACATAC	read2 35:68
cGFP	umiA	umiB	TCCCAACGAAAAGAGAGACCAC	22	read1 5:26	read1 5:39	TGGGACAACTCCAGTGAAAAGT	22	read2 5:26	read2 5:28	read2 39:48	CTTAAGGTAG	read2 43:76
TUB3	umiA	umiB	GGAAAGAAGTTTGATCTGATCT	22	read1 5:26	read1 5:39	CTCCGAAGAAGAAGACACA	19	read2 5:23	read2 5:28	NA	NA	read2 47:75

### Sheet: TargetIntron_fastas
>sacCer3_aresintrons_ACT1_YFL039C_chr6_54685_54377 range=chrVI:54378-54686 5'pad=0 3'pad=0 strand=- repeatMasking=none
GTATGTTCTAGCGCTTGCACCATCCCATTTAACTGTAAGAAGAATTGCAC
GGTCCCAATTGCTCGAGAGATTTCTCTTTTACCTTTTTTTACTATTTTTC
ACTCTCCCATAACCTCCTATATTGACTGATCTGTAATAACCACGATATTA
TTGGAATAAATAGGGGCTTGAAATTTGGAAAAAAAAAAAAAACTGAAATA
TTTTCGTGATAAGTGATAGTGATATTCTTCTTTTATTTGCTACTGTTACT
AAGTCTCATGTACTAACATCGATTGCTTCATTCTTTTTGTTGCTATATTA
TATGTTTAG
>sacCer3_aresintrons_ARF2_YDL137W_chr4_216157_216489 range=chrIV:216158-216489 5'pad=0 3'pad=0 strand=+ repeatMasking=none
GTATGTAACGAGTTTCATTAGGAGGGATAGACGCACGACACTATCTGGTA
CTACGTGTTATATCATACCCAGAAGGAAGGACTCTCTCCACTGAACGGTG
GGATGAGTTCCTAAAGGCGCCCCTTTATTTGATCAGGAAGCCGTATTGAT
TATCTAATAGGGCCTAGTTATCCTAATTGTGGGGAGTCGAGCAGTACGGC
TCTGATGTTTTTCGAACGAAGATAAGGAGTTGACATACAAAGTCAACAGA
AGTTCTTCTTGTTAGCGTCTCTGTGCTCAATATCTCTCTTTTTTTCTTTA
AGTAGTAATTACTAACATCAGCCAACCAATAG
>sacCer3_aresintrons_ECM33_YBR078W_chr2_393137_393467 range=chrII:393181-393510 5'pad=0 3'pad=0 strand=+ repeatMasking=none
GTATGTACACATTCTCCTTTTTTTTCATCTTTTTTTCTTTATTTGCCTCT
TTCCTCACAAATCTCGAGTAGATTCGTGGTCCTCTTCATTCTTTTCTTTT
TTCTTTGTCGATTACTGGGCTTTTTTTCATAGGTCTCGATTGACGCGGAC
GGACAATGCGAAAAAAAAAAATTTCCAAAAGAGGAAACGGGTTTCGAGAT
CTCGTGAGGATGGTTTTGGAATATTCTTCAATATTTCTGCCTGTCATAGG
ATTAGGGCGAGTAATGAAACAGAATAATACATGTATAAATCGATCGGGAA
TACTAACACTACTTTTCTTTATCTAAGCAG
>sacCer3_aresintrons_EFB1_YAL003W_chr1_142255_142621 range=chrI:142254-142619 5'pad=0 3'pad=0 strand=+ repeatMasking=none
GTATGTTCCGATTTAGTTTACTTTATAGATCGTTGTTTTTCTTTCTTTTT
TTTTTTTCCTATGGTTACATGTAAAGGGAAGTTAACTAATAATGATTACT
TTTTTTCGCTTATGTGAATGATGAATTTAATTCTTTGGTCCGTGTTTATG
ATGGGAAGTAAGACCCCCGATATGAGTGACAAAAGAGATGTGGTTGACTA
TCACAGTATCTGACGATAGCACAGAGCAGAGTATCATTATTAGTTATCTG
TTATTTTTTTTTCCTTTTTTGTTCAAAAAAAGAAAGACAGAGTCTAAAGA
TTGCATTACAAGAAAAAAGTTCTCATTACTAACAAGCAAAATGTTTTGTT
TCTCCTTTTAAAATAG
>sacCer3_aresintrons_GLC7_YER133W_chr5_432667_433192 range=chrV:432672-433196 5'pad=0 3'pad=0 strand=+ repeatMasking=none
GTATGTTAATGTTGAACTTCGCAGTCAAGAGATAGAATGCCTAGAGCTTC
AGGTGTTTTATGTGTTCTACTCCTGTTGCGGCAGTAAGATAGTTACAGCA
GTTATTTCCGTTTGACTGAAAGAATTTACCAAGCATCTGATGTTAGCCTA
CTCATATGTCGAGATAGCCGAGATAATGTGTGTGTTTAGCTCTTCATTTT
TCTATCTTATTAGGCATTTTTTTACCAAGATTTCCTTATGTTTTGTATCA
TCATCCGGCCGGCGCCTCCCATATTCAGAAAAATCCCCCTTGCTCACACT
AAAAAAAGAAGGCATTTTTTCGTTATGAAGAAAACGAATCTTTTTTTTTT
TTGAGCCCGAGAGAAAGGTCGGACGAAAACCAAGAAATGTGGATTTGCAG
AAGGCATTGGGAGAAATGAAGCGTTTTTGACAGCAGTAATTGTTCTCTTA
AAGTCAACGGAATGAGCTAGATTTAGTGACAAATTCATTTACTAACTTAT
TTTTTTCTATTTTTTTTTTTTTTAG
>sacCer3_aresintrons_MPT5_YGL178W_chr7_167358_167998 range=chrVII:167355-167994 5'pad=0 3'pad=0 strand=+ repeatMasking=none
GTATGTATTATCTCTTAATTCCCAATATTTTTCTTCGCCAATGGAGCATA
AGCTTTAACGGGATCTTCTAACAACAAATAGCATAATAACCAAAAACCAG
CTTCAGTGGGATCAGCCTATCGACACGCCTTTTTTAGCGGTCTAACAATC
TCCGTTTATGTCGTATGGAATTTCTGATACTTGACCCTACCTTATTTCTC
GAATATGCCTATAAGGATTTTCTCGAAAGAAGGGCTTCGGGAAAGAGGCG
CCTCAGGCAAAAATGAGCAAAAAAAAAAAAAAAAAGAAAAGATTCGAAGA
TCTATGAAAAATTTATGCAGATTCGTTGAGAGTTATAAGGATTTTACTCT
TTATGGTTATAGGTTTCATTCTAAAATCAAGCATAAATTTTGTGTTTTGT
CTTCCTCTTTTCCTGTCCTCTTTTTTTGCCATCCTCTGTCGCCATTGAAG
TCGAACTTTATAGATAGATTTACTCTTGATTCTCACGCATCTCAGGCCAC
CTGGACACTGTACATGGTTGTGATTGTTCTCTTTCTCAGTTATCGAAATT
GATCCTAGGCTTATACTCCAAAATCGGCTCTGCACACGCCTTATTTTTGT
GGTTTCACTTTACTAACACAACATTCTTTTATTCAATCAG
>sacCer3_aresintrons_RPL17B_YJL177W_chr10_91091_91408 range=chrX:91095-91411 5'pad=0 3'pad=0 strand=+ repeatMasking=none
GTATGTTTAAAATGAAAATATGAAAAATAAGATTGAAAAATAATAATGAT
GTGTTGACGGGAGATGATAAAGTATTAGAATATGTTCATATGTGTTGCAT
CCTATTTTCTGCATGAATGCACGATTCGAAAGAGCTAAAATTAACAGTTT
TCCAAATGAAAGAGAAAAGAAATAAAGAAGAAATGGGACATGCAAAAAGG
AACTATGGATACCTATTAAGCGTATAGCATAGTGTTTTCTAATCTTATTT
TTTCTTACACTACGACTTTAAAATTTTTACTAACAATGAATTACTATTAA
TTTTCTTTTTAAAACAG
>sacCer3_aresintrons_RPL19A_YBR084C-A_chr2_415215_414709 range=chrII:414754-415259 5'pad=0 3'pad=0 strand=- repeatMasking=none
GTATGTGATGCAGTGAATAATGAATCTATGAAAGTTTATCAGGAATAAGA
TAGAATTGTTATAATAACTCCCTCTTGAGGAATGCGAGTTTGATGAGTTA
TCACCTGAAACACCAGCGTTATTGAAAAGTGATATGGGTAATATATGCCA
AGAACGATACTGTGTTCCATTTGCATCATGAATATGCTAGTGAAGCCAGA
TGTTTCTATAATCGGAGTTTTAGCACTAAAAGGCAAAAGAGGAAACTTGT
GGAAGAATTTTTTTTCTGTGCAGTTTACCATTAAGATATTTATAGCGATA
AGTGAGACCATTAATATGAGTATTCAATACGAGAACCAGTTACGTGATAA
AAGTTACTCGAGCTGCTGCAGTATCCAGCATACATAATAACCATGTCATT
TTTCTATAGCGAGTTTTAAAGTGTCTACCACCGCAATTTCTATCTTTCGA
CGCGAATAGACTTTTTCCTTCTTACAGAACGATAATAACTAACATGACTT
TAACAG
>sacCer3_aresintrons_RPL24B_YGR148C_chr7_788180_787788 range=chrVII:787787-788178 5'pad=0 3'pad=0 strand=- repeatMasking=none
GTATGTCGCGTGCCCATTAGGAAATGAGAGAATATTGAGGACAACGAGGA
GCTTCGCAGTGTAGGAATTGAGAAAGAAGCGACCATTTGAACAATGCTGA
GGTTAATAAGAGGCCCACGATAAAGGCGTTATATTAATCAACGTTGAACA
TCTTCCCAGAAAAGTACATGCGAATAAATCAGGACCGTCGAAAGACGTAC
GGAACATCATTGGCAAATATACATCGGGATCTGTTGGATATGCTTGTCGT
GATGAAATACTGTTCTCGTTGTCGGCTTGATAAATTTTCTCCCATTTAAA
ACTCTTTGAACCAAAATTGTGTACTAACATCAATTTGTATATAAACCATG
AGTGTATTTCACCTTGTGGTTTTTCACAGCTTTTTAATTTAG
>sacCer3_aresintrons_RPL34A_YER056C-A_chr5_270146_269749 range=chrV:269752-270148 5'pad=0 3'pad=0 strand=- repeatMasking=none
GTATGTTAAAGGCACACTTATAAATTACGAGAAATTCTGACGAGATGATG
ATTATTCAACTAAAAAAGAGCAAGAGAGGAGAGGATACCATGTCAGGGGT
CCTAGTATAGTTATCAAAAGCAATTTACCCCGTTTTTGTAATCCACTATC
AATAACTTATTCTGCGCGAAATATTGTGTCCAGAAATAATACAATATTAG
TAGCAATGAGAAGAAAAACGATAGTTAATAAGAGCAGCCACTTTTAACCC
TGATACTGACTAGAGCTAATAATCTCAATCTGTGTTACGAAAATTTCTTT
TAAAGTTTTCTCGAACTCCTTCCTATTGAAACATTTCGTACTAACATATT
TTTCAAATGAGAAAGTATACCAACTTTCTGAAAACATTTTCAAATAG
>sacCer3_aresintrons_RPP1B_YDL130W_chr4_230019_230320 range=chrIV:230020-230320 5'pad=0 3'pad=0 strand=+ repeatMasking=none
GTATGTACAAAAATGCAACCTAAAACGACTTTGTGTGACTACGAAGAGAA
AGATTAGACAACAATCGTCCCGAGAAATGCGCAATTTTGAATAATGGGGG
ACAGAAAAATTCCATGTAACGTTTCCCTCTAACATGATGAGATACTAGGG
GGCAATACATGTAGAAATATTTCTCCATTAACGTATTTAACGGAAAGCAC
AAGTCAGGATCGAATTACTTCTTCAAGGATCTCATTTTACTAACAAACTC
AACGAATAACGACTCTTCCTATGGAGCTTGTTATATGTATCATTGAATTA
G
>sacCer3_aresintrons_RPS6B_YBR181C_chr2_592723_592371 range=chrII:592417-592768 5'pad=0 3'pad=0 strand=- repeatMasking=none
GTATGTAATATCACCCAAATCCTTAGAATTCTAATGAATCAGCACGCGCT
AACCGGCTGTTTCTGACTGTTTGATAAACGTATACCCACAAATTAGTGCA
CTATAATAAAAATTCTCAAGAACAACGTTGTTTAAACGAGATAATTCCCT
CTAATATACACGTACCGACACTTAGGAAAATATCTCGCTAAGTTCAAATT
AAGGAATGAAAAAGGAATTTACGAAAAGGGTTTAGAAATATCAATGAAAA
TAAGAAAAACCTGTAACGGAAGAAAGGACAGCAGGGATTCGTTGGAATTT
GTCGATATTGGCTTCGGACAACTTTACTAACAAATGGTATTATTTATAAC
AG
